# Characterizing enterotypes in human metagenomics: a viral perspective

**DOI:** 10.1101/2021.07.26.453761

**Authors:** Li Song, Lu Zhang, Xiaodong Fang

## Abstract

The diversity and high genomic mutation rates of viral species hinder our understanding of viruses and their contributions to human health. Here we investigated the human fecal virome using previously published sequencing data of 2,690 metagenomes from seven countries. We found that the virome was dominated by double-stranded DNA viruses, and young children and adults showed dramatic differences in their fecal enterovirus composition. Beta diversity showed there were significantly higher distances to centroids in individuals with severe phenotypes, such as cirrhosis. In contrast, there were no significant differences in lengths to centroids or viral components between patients with mild phenotypes, such as hypertension. Enterotypes showed the same specific viruses and enrichment direction after independent determination of enterotypes in various projects. Confounding factors, such as different sequencing platforms and library construction, did not result in a batch effect to confuse enterotype assignment. The gut virome composition pattern could be described by two viral enterotypes, which supported a discrete, rather than a gradient, distribution. Compared with enterotype 2, enterotype 1 had a higher viral count and Shannon index, but a lower beta diversity, indicating more resistance to the external environment’s harmful effects. Disease was usually accompanied by a viral enterotype disorder. However, a sample outside of the enterotyping mathematical space of enterotype database did not necessarily indicate sickness. Therefore, the background context must be carefully considered when using a viral enterotype as a biomarker for disease prediction. The disease, second only to the enterotype, explains significant variation in viral community composition, implying that double-stranded DNA is relevant to human health. Our results of investigating a baseline viral database highlight important insights into the virome composition of human ecosystems, and provide an alternate biomarker for early disease screening.
