## Supplementary Table 1 for "Characterizing enterotypes in human metagenomics: a viral perspective"

### Sheet: Supplementary Table 1
Supplementary Table 1. Statistical summary of collected datasets in this study.
Projects	Total samples	Female	Male	Raw data mean and SD (G)	Age mean and SD (year)	BMI mean and SD
ERP002469	141	141	0	2.58 ( 1.35 )	70.43 ( 0.71 )	27.23 ( 4.56 )
ERP004605	247	NA	NA	5.50 ( 0.99 )	NA	NA
ERP005860	237	81	156	3.38 ( 2.19 )	46.45 ( 10.95 )	22.28 ( 2.57 )
ERP005989	98	38	60	4.28 ( 0.67 )	NA	NA
ERP006678	175	134	41	6.01 ( 0.98 )	NA	NA
ERP008729	156	68	88	4.62 ( 0.73 )	66.89 ( 8.32 )	27.37 ( 4.02 )
ERP010700	250	250	0	6.78 ( 0.83 )	61.07 ( 8.80 )	NA
ERP012177	128	47	81	5.00 ( 0.97 )	64.23 ( 9.08 )	NA
ERP015450	196	NA	NA	5.30 ( 0.60 )	NA	NA
ERP016813	102	NA	NA	5.24 ( 0.64 )	NA	NA
SRP008047	145	47	98	2.26 ( 0.50 )	42.41 ( 14.77 )	22.59 ( 3.57 )
SRP011011	223	106	117	3.75 ( 1.06 )	51.59 ( 12.90 )	23.87 ( 3.26 )
SRP045211	38	17	21	8.55 ( 1.70 )	9.96 ( 4.27 )	NA
SRP052307	58	30	28	3.56 ( 1.27 )	NA	NA
SRP080787	109	NA	NA	7.60 ( 3.39 )	NA	NA
SRP090628	208	97	111	2.36 ( 0.87 )	NA	NA
SRP100446	85	NA	NA	4.07 ( 2.21 )	NA	NA
SRP100575	94	36	58	4.02 ( 1.52 )	35.15 ( 9.35 )	21.96 ( 8.61 )
Total	2690	1092	859	NA	NA	NA

### Sheet: Supplementary Table2
Supplementary Table 2. Phenotypes description for each collected project.
Projects	Case / control design	Country	Sample	Phenotype	Alias name
ERP002469	T	Sweden	Oral	Type 2 diabetes	Sweden T2D
ERP004605	F	Denmark	Fecal	No phenotype	Denmark no phenotype
ERP005860	T	China	Fecal	Cirrhotic	China cirrhotic
ERP005989	F	Sweden	Fecal	Mother-offspring pair	Sweden mother-offspring pair
ERP006678	T	China	Oral/Fecal	Rheumatoid arthritis	China rheumatoid arthritis
ERP008729	T	Austria	Stool	Carcinoma	Austria carcinoma
ERP010700	F	England	Fecal	No phenotype	UK no phenotype
ERP012177	T	China	Fecal	Colorectal cancer	China colorectal cancer
ERP015450	T	China	Fecal	Hypertension	China hypertension
ERP016813	T	China	Fecal	Coronary heart disease	China coronary heart disease
SRP008047	T	China	Fecal	Type 2 diabetes	China T2D discovery
SRP011011	T	China	Fecal	Type 2 diabetes	China T2D validation
SRP045211	T	China	Fecal	Obesity	China obesity
SRP052307	F	Peru	Fecal	No phenotype	Peru no phenotype
SRP080787	F	China	Fecal	No phenotype	China healthy mongolian
SRP090628	F	Finland, Russia and Estonia	Stool	Risk for autoimmunity	Finland risk for autoimmunity
SRP100446	F	USA	Stool	Nonalcoholic fatty liver disease	USA nonalcoholic fatty liver disease
SRP100575	F	China	Fecal	Ankylosing spondylitis	China ankylosing spondylitis

### Sheet: Supplementary Table 3
Supplementary Table 3: Quality control and alignment statistics of raw data.
Projects	QC	PCR	Mapping
ERP002469	0.12(0.07)	0.00(0.01)	0.09(0.02)
ERP004605	0.03(0.01)	0.02(0.01)	0.10(0.02)
ERP005860	0.25(0.14)	0.05(0.10)	0.10(0.02)
ERP005989	0.01(0.00)	0.02(0.01)	0.11(0.04)
ERP006678	0.04(0.01)	0.01(0.01)	0.10(0.02)
ERP008729	0.04(0.01)	0.01(0.01)	0.08(0.02)
ERP010700	0.03(0.01)	0.01(0.01)	0.10(0.02)
ERP012177	0.06(0.03)	0.01(0.01)	0.11(0.03)
ERP015450	0.02(0.01)	0.02(0.01)	0.10(0.02)
ERP016813	0.06(0.01)	0.02(0.01)	0.10(0.02)
SRP008047	0.07(0.03)	0.02(0.02)	0.11(0.03)
SRP011011	0.05(0.02)	0.01(0.01)	0.10(0.02)
SRP045211	0.09(0.04)	0.01(0.00)	0.08(0.02)
SRP052307	0.05(0.01)	0.00(0.00)	0.06(0.03)
SRP080787	0.05(0.03)	0.18(0.14)	0.09(0.03)
SRP090628	0.09(0.06)	0.04(0.05)	0.19(0.05)
SRP100446	0.05(0.02)	0.28(0.14)	0.13(0.04)
SRP100575	0.08(0.03)	0.01(0.01)	0.10(0.02)

### Sheet: Supplementary Table 4
Supplementary Table 4: Summary of virus distributed in case and control samples.
Projects	#Case	#Control	#Virus in case	#Virus specific to case	Case ratio	#Virus per case	#Virus in control	#Virus specific to control	Control ratio	#Virus per control
Sweden T2D	99	42	24188	6471	0.267529	65.3636	19690	1973	0.100203	46.9762
China cirrhotic	123	114	28650	10157	0.35452	82.5772	22917	4424	0.193044	38.807
China rheumatoid arthritis	101	74	25755	4924	0.191186	48.7525	23464	2633	0.112214	35.5811
Austria carcinoma	93	63	26503	6721	0.253594	72.2688	22436	2654	0.118292	42.127
China colorectal cancer	74	54	24631	5527	0.224392	74.6892	22684	3580	0.15782	66.2963
China hypertension	155	41	23008	8869	0.385475	57.2194	15264	1125	0.0737028	27.439
China coronary heart disease	59	43	21761	6265	0.2879	106.186	18614	3118	0.167508	72.5116
China T2D discovery	71	74	20575	4350	0.211422	61.2676	20512	4287	0.209	57.9324
China T2D validation	112	111	25806	5354	0.207471	47.8036	23124	2672	0.115551	24.0721
Total	887	616	42934	9746	0.227	10.9876	34682	1494	0.0430771	2.42532

### Sheet: Supplementary Table 5
Supplementary Table 5: It demonstrates the number of viral enterotypes for each project and their corresponding minimum DMM Laplace value.
Projects	Enterotypes number	Laplace
Sweden T2D	1	4.0862e+06
Denmark no phenotype	2	6.88738e+06
China cirrhotic	3	6.31411e+06
Sweden mother-offspring pair	3	1.85623e+06
China rheumatoid arthritis	2	5.05364e+06
Austria carcinoma	2	4.46745e+06
UK no phenotype	2	7.32278e+06
China colorectal cancer	2	3.61739e+06
China hypertension	3	4.1714e+06
China coronary heart disease	2	2.83905e+06
China T2D discovery	2	3.56147e+06
China T2D validation	2	5.57742e+06
China obesity	1	973542
Peru no phenotype	2	1.61844e+06
China healthy mongolian	2	3.16871e+06
Finland risk for autoimmunity	3	2.09428e+06
USA nonalcoholic fatty liver disease	1	2.16315e+06
China ankylosing spondylitis	2	2.31949e+06

### Sheet: Supplementary Table 6
Supplementary Table 6: The number of samples corresponding to the viral-enterotype in each project, the value in parentheses represents the number of controls.
Projects	Enterotype1	Enterotype2	Enterotype3
Denmark no phenotype	175(-)	72(-)	-(-)
China cirrhotic	85(69)	86(43)	66(2)
Sweden mother-offspring pair	26(-)	28(-)	44(-)
China rheumatoid arthritis	105(47)	70(27)	-(-)
Austria carcinoma	102(35)	-(-)	54(28)
UK no phenotype	161(-)	89(-)	-(-)
China colorectal cancer	74(36)	54(18)	-(-)
China hypertension	74(14)	46(6)	-(-)
China coronary heart disease	62(28)	40(15)	-(-)
China T2D discovery	91(44)	54(30)	-(-)
China T2D validation	120(63)	103(48)	-(-)
China healthy mongolian	76(-)	33(-)	-(-)
China ankylosing spondylitis	53(-)	41(-)	-(-)
Total	1204	716	164

### Sheet: Supplementary Table 7
Supplementary Table 7: The p-value measures the correlation between different covariates and viral-enterotype, using fisher exact test for dichotomous variables and linear regression for continuous variables.
Projects	RawData	Gender	Age	BMI	Disease
Denmark no phenotype	0.0083794	-	-	-	-
China cirrhotic	0.439132	0.0830435	0.264148	0.963337	5.98933e-24
Sweden mother-offspring pair	0.627179	4.26205e-08	-	-	-
China rheumatoid arthritis	0.75157	0.71633	0.795971	0.788276	0.438784
Austria carcinoma	0.545443	1	0.0733989	0.581562	0.046662
UK no phenotype	0.0747491	-	0.300455	0.00896022	-
China colorectal cancer	0.437586	0.460915	0.302494	0.71264	0.103595
China hypertension	0.693004	-	-	-	0.301379
China coronary heart disease	0.554717	-	-	-	0.538952
China T2D discovery	0.262837	0.366046	0.831664	0.377327	0.4922
China T2D validation	0.754009	1	0.0345087	0.0196556	0.421243
Peru no phenotype	0.0161107	0.0594291	0.302168	0.210749	-
China healthy mongolian	0.679696	-	-	-	-
Finland risk for autoimmunity	0.81527	0.938099	5.8258e-10	-	-
China ankylosing spondylitis	0.608972	0.832271	0.480357	0.0618944	-

### Sheet: Supplementary Table 8
Supplementary Table 8: Sample sharing results of different bacterial enterotypes and viral enterotypes in two diabetes projects
Projects	Bacterial enterotype	Virus enterotype		P-value
		Virus1	Virus2
China T2D discovery	Bacterial1	49	13	1.704e-07
	Bacterial2	20	15
	Bacterial3	19	6
	Bacterial4	3	20
		Virus1	Virus2
China T2D validation	Bacterial1	43	13	1.579e-11
	Bacterial2	22	31
	Bacterial3	30	10
	Bacterial4	11	19
	Bacterial5	0	21

### Sheet: Supplementary Table 9
Supplementary Table 9: Correlation analysis of different bacterial enterotypes and Viral enterotypes with different covariance in two diabetes projects
Phenotypes	China T2D discovery		China T2D validation
	Bacterial	Virus	Bacterial	Virus
Gender	0.825785	0.366046	0.956425	0.776966
Age	0.0817818	0.742805	0.0790211	0.0500567
BMI	0.48465	0.372645	0.945774	0.0257333
Disease	0.0939225	0.4922	0.100207	0.887384
